# Deep learning and CRISPR-Cas13d ortholog discovery for optimized RNA targeting

**DOI:** 10.1101/2021.09.14.460134

**Authors:** Jingyi Wei, Peter Lotfy, Kian Faizi, Sara Baungaard, Emily Gibson, Eleanor Wang, Hannah Slabodkin, Emily Kinnaman, Sita Chandrasekaran, Hugo Kitano, Matthew G. Durrant, Connor V. Duffy, Patrick D. Hsu, Silvana Konermann

## Abstract

Transcriptome engineering technologies that can effectively and precisely perturb mammalian RNAs are needed to accelerate biological discovery and RNA therapeutics. However, the broad utility of programmable CRISPR-Cas13 ribonucleases has been hampered by an incomplete understanding of the design rules governing guide RNA activity as well as cellular toxicity resulting from off-target or collateral RNA cleavage. Here, we sought to characterize and develop Cas13d systems for efficient and specific RNA knockdown with low cellular toxicity in human cells. We first quantified the performance of over 127,000 RfxCas13d (CasRx) guide RNAs in the largest-scale screen to date and systematically evaluated three linear, two ensemble, and two deep learning models to build a guide efficiency prediction algorithm validated across multiple human cell types in orthogonal validation experiments (https://www.RNAtargeting.org). Deep learning model interpretation revealed specific sequence motifs at spacer position 15-24 along with favored secondary features for highly efficient guides. We next identified 46 novel Cas13d orthologs through metagenomic mining for activity and cytotoxicity screening, discovering that the metagenome-derived DjCas13d ortholog achieves low cellular toxicity and high transcriptome-wide specificity when deployed against high abundance transcripts or in sensitive cell types, including human embryonic stem cells, neural progenitor cells, and neurons. Finally, our Cas13d guide efficiency model successfully generalized to DjCas13d, highlighting the utility of a comprehensive approach combining machine learning with ortholog discovery to advance RNA targeting in human cells.
