## Supplementary material for "Deep learning and CRISPR-Cas13d ortholog discovery for optimized RNA targeting": Table S1. Oligos and primers

### Sheet: cloning oligos and primers
cloning oligos and primers
Name	Sequence	notes
oligo library left overhang	AACCCCTACCAACTGGTCGGGGTTTGAAAC	added to the left (5′ end) of guide spacer for oligo synthesis
oligo library right overhang	TTTTTTTTGAATTCAAGCTTGGCGTAACTAGA	added to the right (3′ end) of guide spacer for oligo synthesis
Lib_F	TCTTGTGGAAAGGACGAAACACCGCAAGTAAACCCCTACCAACTGGTCGGGGTTTG	PCR primer for oligo library amplification
Lib_R	agaGCTAGCCAGACGTGTGCTCTTCCGATCNNNNNNNNNtctagttacgccaagcttgaattc	PCR primer for oligo library amplification

### Sheet: NGS primers
Name	Sequence	i7 index, notes
CasRx_Lib_F1	AATGATACGGCGACCACCGAGATCTACACTCTTTCCCTACACGACGCTCTTCCGATCTTAAGTAGAGACCAACTGGTCGGGGTTTGAAAC	staggers taken from Joung et al., 2017; no i5 index
CasRx_Lib_F2	AATGATACGGCGACCACCGAGATCTACACTCTTTCCCTACACGACGCTCTTCCGATCTATCATGCTTAACCAACTGGTCGGGGTTTGAAAC
CasRx_Lib_F3	AATGATACGGCGACCACCGAGATCTACACTCTTTCCCTACACGACGCTCTTCCGATCTGATGCACATCTACCAACTGGTCGGGGTTTGAAAC
CasRx_Lib_F4	AATGATACGGCGACCACCGAGATCTACACTCTTTCCCTACACGACGCTCTTCCGATCTCGATTGCTCGACACCAACTGGTCGGGGTTTGAAAC
CasRx_Lib_F5	AATGATACGGCGACCACCGAGATCTACACTCTTTCCCTACACGACGCTCTTCCGATCTTCGATAGCAATTCACCAACTGGTCGGGGTTTGAAAC
CasRx_Lib_F6	AATGATACGGCGACCACCGAGATCTACACTCTTTCCCTACACGACGCTCTTCCGATCTATCGATAGTTGCTTACCAACTGGTCGGGGTTTGAAAC
CasRx_Lib_F7	AATGATACGGCGACCACCGAGATCTACACTCTTTCCCTACACGACGCTCTTCCGATCTGATCGATCCAGTTAGACCAACTGGTCGGGGTTTGAAAC
CasRx_Lib_F8	AATGATACGGCGACCACCGAGATCTACACTCTTTCCCTACACGACGCTCTTCCGATCTCGATCGATTTGAGCCTACCAACTGGTCGGGGTTTGAAAC
CasRx_Lib_F9	AATGATACGGCGACCACCGAGATCTACACTCTTTCCCTACACGACGCTCTTCCGATCTACGATCGATACACGATCACCAACTGGTCGGGGTTTGAAAC
CasRx_Lib_F10	AATGATACGGCGACCACCGAGATCTACACTCTTTCCCTACACGACGCTCTTCCGATCTTACGATCGATGGTCCAGAACCAACTGGTCGGGGTTTGAAAC
CasRx_Lib_R1	CAAGCAGAAGACGGCATACGAGATTCGCCTTGGTGACTGGAGTTCAGACGTGTGCTCTTCCGATC	CAAGGCGA
CasRx_Lib_R2	CAAGCAGAAGACGGCATACGAGATATAGCGTCGTGACTGGAGTTCAGACGTGTGCTCTTCCGATC	GACGCTAT
CasRx_Lib_R3	CAAGCAGAAGACGGCATACGAGATGAAGAAGTGTGACTGGAGTTCAGACGTGTGCTCTTCCGATC	ACTTCTTC
CasRx_Lib_R4	CAAGCAGAAGACGGCATACGAGATATTCTAGGGTGACTGGAGTTCAGACGTGTGCTCTTCCGATC	CCTAGAAT
CasRx_Lib_R5	CAAGCAGAAGACGGCATACGAGATCGTTACCAGTGACTGGAGTTCAGACGTGTGCTCTTCCGATC	TGGTAACG
CasRx_Lib_R6	CAAGCAGAAGACGGCATACGAGATGTCTGATGGTGACTGGAGTTCAGACGTGTGCTCTTCCGATC	CATCAGAC
CasRx_Lib_R7	CAAGCAGAAGACGGCATACGAGATTTACGCACGTGACTGGAGTTCAGACGTGTGCTCTTCCGATC	GTGCGTAA
CasRx_Lib_R8	CAAGCAGAAGACGGCATACGAGATTTGAATAGGTGACTGGAGTTCAGACGTGTGCTCTTCCGATC	CTATTCAA
