## Supplementary material for "Deep learning and CRISPR-Cas13d ortholog discovery for optimized RNA targeting": Table S2. Essential gene list

Gene name	Transcript id	Length
NUP98	NM_016320.4	6972
RPL31	NM_000993.4	506
SNRPD2	NM_004597.6	710
SUPT6H	NM_001320755.1	6517
AQR	NM_014691.2	5079
PRPF19	NM_014502.4	2338
POLR2I	NM_006233.4	871
ARCN1	NM_001655.4	4013
NUP93	NM_014669.4	2919
HSPE1	NM_002157.2	952
USP39	NM_006590.3	2278
CDC5L	NM_001253.3	6432
RPA2	NM_002946.4	1801
SUPT5H	NM_003169.3	3774
RPL6	NM_000970.4	965
RPS14	NM_001025071.1	784
COPZ1	NM_016057.2	1936
RPS7	NM_001011.3	727
PRPF31	NM_015629.3	2183
RPS4X	NM_001007.4	956
PHB2	NM_001144831.1	1441
RPS27A	NM_002954.5	1066
SF3A1	NM_005877.5	5141
RPS19BP1	NM_194326.3	926
CSE1L	NM_001316.3	3625
RPS13	NM_001017.2	529
PSMD7	NM_002811.4	1668
U2AF1	NM_006758.2	952
COPS6	NM_006833.4	1423
RPL34	NM_000995.4	908
POLR2D	NM_004805.3	2324
PHB1	NM_001281496.1	1908
RPS3	NM_001005.4	2090
RPL5	NM_000969.3	1030
RPL23A	NM_000984.5	969
RPL7	NM_000971.3	836
SF3B2	NM_006842.2	2894
EEF2	NM_001961.3	3157
RPS6	NM_001010.2	829
PSMD1	NM_002807.3	3323
PSMA1	NM_148976.2	1470
RPS15A	NM_001030009.1	476
EIF5B	NM_015904.3	4696
PSMB2	NM_002794.4	4741
KARS1	NM_001130089.1	2191
RPS3A	NM_001006.4	932
RPS11	NM_001015.4	646
SF3B3	NM_012426.4	9719
RPL32	NM_000994.3	1650
RPL37	NM_000997.4	1570
XAB2	NM_020196.2	2654
EIF4A3	NM_014740.3	1734
RPSA	NM_002295.5	1168
DDX51	NM_175066.3	4715
RPS9	NM_001013.3	711
