## Supplementary material for "Deep learning and CRISPR-Cas13d ortholog discovery for optimized RNA targeting": Table S3. Individual guide sequences

### Sheet: Sheet1
name	DR sequence	spacer sequence	figures used
CasRx_NT1	caagtaaacccctaccaactggtcggggtttgaaac	GATGTCATGCGTACGGGATAATCATGACCG	Fig.3G, 4B-G, 5A-B, S9A
CasRx_NT2	caagtaaacccctaccaactggtcggggtttgaaac	TGGTCGCGTATAGAGGGGATCGTAAGTTCG	Fig.3G, 4B-G, 5A-B, S9A
CasRx_CD59-t1	caagtaaacccctaccaactggtcggggtttgaaac	ATCAGATGAACAATTGACGGCTGTTTTGCA	Fig.3G, S9A
CasRx_CD59-t2	caagtaaacccctaccaactggtcggggtttgaaac	CCAGCTTTGGTAATGAGACACGCATCAAAA	Fig.3G, S9A
CasRx_CD59-t3	caagtaaacccctaccaactggtcggggtttgaaac	GTCAGCAGTTGGGTTAGGACAGTTGTAGCA	Fig.3G, S9A
CasRx_CD59-t4	caagtaaacccctaccaactggtcggggtttgaaac	CCTCAAGCGGGTTGTGACGTCGTTGAAATT	Fig.3G, S9A
CasRx_CD59-t5	caagtaaacccctaccaactggtcggggtttgaaac	ACACAGGTCCTTCTTGCAGCAGTAGTACGT	Fig.3G, S9A
CasRx_CD59-t6	caagtaaacccctaccaactggtcggggtttgaaac	GCCAGAAATGGAGTCACCAGCAGAAGAACT	Fig.3G, S9A
CasRx_CD59-b1	caagtaaacccctaccaactggtcggggtttgaaac	CACTTGTAACCCAGCTTTGGTAATGAGACA	Fig.3G, S9A
CasRx_CD59-b2	caagtaaacccctaccaactggtcggggtttgaaac	CTCAAACTTCCAACACTTGTTATACACTTG	Fig.3G, S9A
CasRx_CD59-b3	caagtaaacccctaccaactggtcggggtttgaaac	TCACCAGCAGAAGAACTGTTTTCTCTGATA	Fig.3G, S9A
CasRx_CD59-b4	caagtaaacccctaccaactggtcggggtttgaaac	TAAGGATGTCCCACCATTTTCAAGCTGTTC	Fig.3G, S9A
CasRx_CD59-b5	caagtaaacccctaccaactggtcggggtttgaaac	AGGCTGCTGCCAGAAATGGAGTCACCAGCA	Fig.3G, S9A
CasRx_CD146-t1	caagtaaacccctaccaactggtcggggtttgaaac	GCAGCCGGTAGTTGAGCTCACAGTAAAACT	Fig.3G, S9A
CasRx_CD146-t2	caagtaaacccctaccaactggtcggggtttgaaac	GTTCCTGTGGTTCACTCAGCAGCGATATCA	Fig.3G, S9A
CasRx_CD146-t3	caagtaaacccctaccaactggtcggggtttgaaac	AGCAGCGATATCATGGTGTCCAAGTCCAGG	Fig.3G, S9A
CasRx_CD146-t4	caagtaaacccctaccaactggtcggggtttgaaac	CCTGACATTCATAGCGCCCACTGTGTTCCT	Fig.3G, S9A
CasRx_CD146-t5	caagtaaacccctaccaactggtcggggtttgaaac	GCGGGACTCACTCGGACGTCAGACACATAG	Fig.3G, S9A
CasRx_CD146-b1	caagtaaacccctaccaactggtcggggtttgaaac	TTCACAGGGATGCCCAGGGGGTTGACCTGG	Fig.3G, S9A
CasRx_CD146-b2	caagtaaacccctaccaactggtcggggtttgaaac	TCCAGGAGATGGTGGGCCGGGGGTGCCCTG	Fig.3G, S9A
CasRx_CD146-b3	caagtaaacccctaccaactggtcggggtttgaaac	GGGTTGACCTGGATGTTTGGCTCCTCCGGA	Fig.3G, S9A
CasRx_CD146-b4	caagtaaacccctaccaactggtcggggtttgaaac	TGCCTCACAGGTCAGGGTGAGGCTGCTGCC	Fig.3G, S9A
CasRx_CD146-b5	caagtaaacccctaccaactggtcggggtttgaaac	TTCAGAGGCCGGCCATTCTTGTACCAGATG	Fig.3G, S9A
CasRx_CD81-g1	caagtaaacccctaccaactggtcggggtttgaaac	GCCAACGAACATCATGACAGCGCCCACAGC	Fig.4F, G, 5A-B
CasRx_CD81-g2	caagtaaacccctaccaactggtcggggtttgaaac	AAGATCATGATCACAGCGACCACGATGGCA	Fig.4F, G, 5A-B
CasRx_CD81-g3	caagtaaacccctaccaactggtcggggtttgaaac	GCCACAGCAGTCAAGCGTCTCGTGGAAGGT	Fig.4F, G
CasRx_CD24-g1	caagtaaacccctaccaactggtcggggtttgaaac	AGTGAGACCACGAAGAGACTGGCTGTTGAC	Fig.4F
CasRx_CD24-g2	caagtaaacccctaccaactggtcggggtttgaaac	AAGAGACTGGCTGTTGACTGCAGGGCACCA	Fig.4F, 5B
CasRx_CD24-g3	caagtaaacccctaccaactggtcggggtttgaaac	AGTAGAGATGCAGAAGAGAGAGTGAGACCA	Fig.4F, 5B
CasRx_TFRC-g1	caagtaaacccctaccaactggtcggggtttgaaac	AACAAAATGTTGATCACGCCAGACTTTGCT	Fig.4F, 5B
CasRx_TFRC-g2	caagtaaacccctaccaactggtcggggtttgaaac	TCCACGAGCAGAATACAGCCACTGTAAACT	Fig.4F, 5B
CasRx_TFRC-g3	caagtaaacccctaccaactggtcggggtttgaaac	AACTCATTGTCAATGTCCCAAACGTCACCA	Fig.4F
Dj_NT1	CAACTACAACCCCGTAAAAATACGGGGTTCTGAAAC	GATGTCATGCGTACGGGATAATCATGACCG	Fig.4B-E, 4G-I, 5A-B, 6A-C
Dj_NT2	CAACTACAACCCCGTAAAAATACGGGGTTCTGAAAC	TGGTCGCGTATAGAGGGGATCGTAAGTTCG	Fig.4B-E, 4G-I, 5A-B, 6A-C
Dj_CD81-g1	CAACTACAACCCCGTAAAAATACGGGGTTCTGAAAC	GCCAACGAACATCATGACAGCGCCCACAGC	Fig.4F-H, 5A-B, 6A, C
Dj_CD81-g2	CAACTACAACCCCGTAAAAATACGGGGTTCTGAAAC	AAGATCATGATCACAGCGACCACGATGGCA	Fig.4F-H, 5A-B, 6A-C
Dj_CD81-g3	CAACTACAACCCCGTAAAAATACGGGGTTCTGAAAC	GCCACAGCAGTCAAGCGTCTCGTGGAAGGT	Fig.4F-H, 6C
Dj_CD24-g1	CAACTACAACCCCGTAAAAATACGGGGTTCTGAAAC	AGTGAGACCACGAAGAGACTGGCTGTTGAC	Fig.4F, H, 6C
Dj_CD24-g2	CAACTACAACCCCGTAAAAATACGGGGTTCTGAAAC	AAGAGACTGGCTGTTGACTGCAGGGCACCA	Fig.4F, H, 5B, 6C
Dj_CD24-g3	CAACTACAACCCCGTAAAAATACGGGGTTCTGAAAC	AGTAGAGATGCAGAAGAGAGAGTGAGACCA	Fig.4F, H, 5B, 6C
Dj_TFRC-g1	CAACTACAACCCCGTAAAAATACGGGGTTCTGAAAC	AACAAAATGTTGATCACGCCAGACTTTGCT	Fig.4F, H, 5B, 6A-B
Dj_TFRC-g2	CAACTACAACCCCGTAAAAATACGGGGTTCTGAAAC	TCCACGAGCAGAATACAGCCACTGTAAACT	Fig.4F, H, 5B, 6A
Dj_TFRC-g3	CAACTACAACCCCGTAAAAATACGGGGTTCTGAAAC	AACTCATTGTCAATGTCCCAAACGTCACCA	Fig.4F, H
CasRx_ACTG-g1	caagtaaacccctaccaactggtcggggtttgaaac	ACTTCAGGGTCAGGATGCCACGCTTGCTCT	Fig.4G
CasRx_ACTG-g2	caagtaaacccctaccaactggtcggggtttgaaac	ATGCTACGCATCTGCTGAGTCCGTTTAGAA	Fig.4G
CasRx_HNRNPA2B1-g1	caagtaaacccctaccaactggtcggggtttgaaac	CCATCCCCAAATCCACGTCCACTGCCATAT	Fig.4G
CasRx_HNRNPA2B1-g2	caagtaaacccctaccaactggtcggggtttgaaac	TTGGACCGTAGTTAGAAGGTTGCTGGTTAT	Fig.4G
CasRx_HNRNPA2B1-g3	caagtaaacccctaccaactggtcggggtttgaaac	CTAAAGTTACTTCCTGGTCCTGGTCCGAAA	Fig.4G
CasRx_FTH1-g1	caagtaaacccctaccaactggtcggggtttgaaac	GCTCTCCCAGTCATCACAGTCTGGTTTCTT	Fig.4G
CasRx_FTH1-g2	caagtaaacccctaccaactggtcggggtttgaaac	CTGAAGGAAGATTCGGCCACCTCGTTGGTT	Fig.4G
CasRx_CD99-t1	caagtaaacccctaccaactggtcggggtttgaaac	AACGCCATCCGCAAGGTCAGCATCTGAAAA	Fig.4G
CasRx_CD99-t2	caagtaaacccctaccaactggtcggggtttgaaac	GTCAGCATCTGAAAAGCTACCGGAGGAACT	Fig.4G
CasRx_CD99-t3	caagtaaacccctaccaactggtcggggtttgaaac	ATGGCTCCAGCCACGGCGACCACGACAGCC	Fig.4G
CasRx_CLTA_t1	caagtaaacccctaccaactggtcggggtttgaaac	GGAGATGAGGACTGAGCGCATGCGGGAGAC	Fig.4G
CasRx_CLTA_t2	caagtaaacccctaccaactggtcggggtttgaaac	TCCACTCTGCTTCTTGCTTCCGAGAATTGG	Fig.4G
CasRx_CLTA_t3	caagtaaacccctaccaactggtcggggtttgaaac	GTGGCTCTTCAGTGCACCAGCGGGGCCTGC	Fig.4G
CasRx_HECTD3_t1	caagtaaacccctaccaactggtcggggtttgaaac	TGGTATCCACTGTGAGTAGCAGCTTCTTGA	Fig.4G
CasRx_HECTD3_t2	caagtaaacccctaccaactggtcggggtttgaaac	GCTCTCCACATACTGCTTCACGCTACCCAG	Fig.4G
CasRx_HECTD3_t3	caagtaaacccctaccaactggtcggggtttgaaac	GCGTCTGTGGTCTCGTAGCCCAGCTTGTCT	Fig.4G
CasRx_ANXA4-t1	caagtaaacccctaccaactggtcggggtttgaaac	GTAGTCTCCAGATGTGTCACCCTTGATGAA	Fig.4G
CasRx_ANXA4-t2	caagtaaacccctaccaactggtcggggtttgaaac	GCATCCTGTCTCACGAGAGCATCGTCCAGA	Fig.4G
CasRx_ANXA4-t3	caagtaaacccctaccaactggtcggggtttgaaac	GCGAATGTCATCTTCAAGGCTCCGTCCATA	Fig.4G
CasRx_B4GALNT1-t1	caagtaaacccctaccaactggtcggggtttgaaac	AGTGACCAGTTGTAGTTGCCTGTTGAGTTG	Fig.4G
CasRx_B4GALNT1-t2	caagtaaacccctaccaactggtcggggtttgaaac	CTTCGGCTGCTGTAAGTGACCAGTTGTAGT	Fig.4G
CasRx_B4GALNT1-t3	caagtaaacccctaccaactggtcggggtttgaaac	AGGAGCAAGATCTGGCAGCTCGGGCCTGCG	Fig.4G
Dj_ACTG-g1	CAACTACAACCCCGTAAAAATACGGGGTTCTGAAAC	ACTTCAGGGTCAGGATGCCACGCTTGCTCT	Fig.4G
Dj_ACTG-g2	CAACTACAACCCCGTAAAAATACGGGGTTCTGAAAC	ATGCTACGCATCTGCTGAGTCCGTTTAGAA	Fig.4G
Dj_HNRNPA2B1-g1	CAACTACAACCCCGTAAAAATACGGGGTTCTGAAAC	CCATCCCCAAATCCACGTCCACTGCCATAT	Fig.4G
Dj_HNRNPA2B1-g2	CAACTACAACCCCGTAAAAATACGGGGTTCTGAAAC	TTGGACCGTAGTTAGAAGGTTGCTGGTTAT	Fig.4G
Dj_HNRNPA2B1-g3	CAACTACAACCCCGTAAAAATACGGGGTTCTGAAAC	CTAAAGTTACTTCCTGGTCCTGGTCCGAAA	Fig.4G
Dj_FTH1-g1	CAACTACAACCCCGTAAAAATACGGGGTTCTGAAAC	GCTCTCCCAGTCATCACAGTCTGGTTTCTT	Fig.4G
Dj_FTH1-g2	CAACTACAACCCCGTAAAAATACGGGGTTCTGAAAC	CTGAAGGAAGATTCGGCCACCTCGTTGGTT	Fig.4G
Dj_CD99-t1	CAACTACAACCCCGTAAAAATACGGGGTTCTGAAAC	AACGCCATCCGCAAGGTCAGCATCTGAAAA	Fig.4G
Dj_CD99-t2	CAACTACAACCCCGTAAAAATACGGGGTTCTGAAAC	GTCAGCATCTGAAAAGCTACCGGAGGAACT	Fig.4G
Dj_CD99-t3	CAACTACAACCCCGTAAAAATACGGGGTTCTGAAAC	ATGGCTCCAGCCACGGCGACCACGACAGCC	Fig.4G
Dj_CLTA_t1	CAACTACAACCCCGTAAAAATACGGGGTTCTGAAAC	GGAGATGAGGACTGAGCGCATGCGGGAGAC	Fig.4G
Dj_CLTA_t2	CAACTACAACCCCGTAAAAATACGGGGTTCTGAAAC	TCCACTCTGCTTCTTGCTTCCGAGAATTGG	Fig.4G
Dj_CLTA_t3	CAACTACAACCCCGTAAAAATACGGGGTTCTGAAAC	GTGGCTCTTCAGTGCACCAGCGGGGCCTGC	Fig.4G
Dj_HECTD3_t1	CAACTACAACCCCGTAAAAATACGGGGTTCTGAAAC	TGGTATCCACTGTGAGTAGCAGCTTCTTGA	Fig.4G
Dj_HECTD3_t2	CAACTACAACCCCGTAAAAATACGGGGTTCTGAAAC	GCTCTCCACATACTGCTTCACGCTACCCAG	Fig.4G
Dj_HECTD3_t3	CAACTACAACCCCGTAAAAATACGGGGTTCTGAAAC	GCGTCTGTGGTCTCGTAGCCCAGCTTGTCT	Fig.4G
Dj_ANXA4-t1	CAACTACAACCCCGTAAAAATACGGGGTTCTGAAAC	GTAGTCTCCAGATGTGTCACCCTTGATGAA	Fig.4G
Dj_ANXA4-t2	CAACTACAACCCCGTAAAAATACGGGGTTCTGAAAC	GCATCCTGTCTCACGAGAGCATCGTCCAGA	Fig.4G
Dj_ANXA4-t3	CAACTACAACCCCGTAAAAATACGGGGTTCTGAAAC	GCGAATGTCATCTTCAAGGCTCCGTCCATA	Fig.4G
Dj_B4GALNT1-t1	CAACTACAACCCCGTAAAAATACGGGGTTCTGAAAC	AGTGACCAGTTGTAGTTGCCTGTTGAGTTG	Fig.4G
Dj_B4GALNT1-t2	CAACTACAACCCCGTAAAAATACGGGGTTCTGAAAC	CTTCGGCTGCTGTAAGTGACCAGTTGTAGT	Fig.4G
Dj_B4GALNT1-t3	CAACTACAACCCCGTAAAAATACGGGGTTCTGAAAC	AGGAGCAAGATCTGGCAGCTCGGGCCTGCG	Fig.4G
Cas7-11_NT1	caagtaaacccctaccaactggtcggggtttgaaac	GATGTCATGCGTACGGGATAATCATGACCGC	Fig.4G
Cas7-11_NT2	caagtaaacccctaccaactggtcggggtttgaaac	TGGTCGCGTATAGAGGGGATCGTAAGTTCGC	Fig.4G
Cas7-11_CD81-g1	caagtaaacccctaccaactggtcggggtttgaaac	gccaacgaacatcatgacagcgcccacagcg	Fig.4G
Cas7-11_CD81-g2	caagtaaacccctaccaactggtcggggtttgaaac	aagatcatgatcacagcgaccacgatggcag	Fig.4G
Cas7-11_CD81-g3	caagtaaacccctaccaactggtcggggtttgaaac	gccacagcagtcaagcgtctcgtggaaggtc	Fig.4G
Cas7-11_ACTG-g1	caagtaaacccctaccaactggtcggggtttgaaac	acttcagggtcaggatgccacgcttgctctg	Fig.4G
Cas7-11_ACTG-g2	caagtaaacccctaccaactggtcggggtttgaaac	atgctacgcatctgctgagtccgtttagaag	Fig.4G
Cas7-11_HNRNPA2B1-g1	caagtaaacccctaccaactggtcggggtttgaaac	ccatccccaaatccacgtccactgccatatc	Fig.4G
Cas7-11_HNRNPA2B1-g2	caagtaaacccctaccaactggtcggggtttgaaac	ttggaccgtagttagaaggttgctggttata	Fig.4G
Cas7-11_HNRNPA2B1-g3	caagtaaacccctaccaactggtcggggtttgaaac	ctaaagttacttcctggtcctggtccgaaat	Fig.4G
Cas7-11_FTH1-g1	caagtaaacccctaccaactggtcggggtttgaaac	gctctcccagtcatcacagtctggtttcttg	Fig.4G
Cas7-11_FTH1-g2	caagtaaacccctaccaactggtcggggtttgaaac	ctgaaggaagattcggccacctcgttggttc	Fig.4G
Dj_CD81-b1	CAACTACAACCCCGTAAAAATACGGGGTTCTGAAAC	TGCCCGAGGGACACAAATTGTTCTTGAGCA	Fig.4H
Dj_CD81-b2	CAACTACAACCCCGTAAAAATACGGGGTTCTGAAAC	TGGTGGCAGTCCTCCTTGAAGAGGTTGCTG	Fig.4H
Dj_CD81-b3	CAACTACAACCCCGTAAAAATACGGGGTTCTGAAAC	TCTGGTGGCAGTCCTCCTTGAAGAGGTTGC	Fig.4H
Dj_CD24-b1	CAACTACAACCCCGTAAAAATACGGGGTTCTGAAAC	CACCACCAGCCGCCTTGGTGGTGGCATTAG	Fig.4H
Dj_CD24-b2	CAACTACAACCCCGTAAAAATACGGGGTTCTGAAAC	CAGAGTTGGAAGTACTCTGGGAGGAGTTAC	Fig.4H
Dj_CD24-b3	CAACTACAACCCCGTAAAAATACGGGGTTCTGAAAC	GAGTTGGAAGTACTCTGGGAGGAGTTACTT	Fig.4H
Dj_TFRC-b1	CAACTACAACCCCGTAAAAATACGGGGTTCTGAAAC	AGCTGCTCGTGCCACTTTGTTCAACTCAGG	Fig.4H
Dj_TFRC-b2	CAACTACAACCCCGTAAAAATACGGGGTTCTGAAAC	CTGGTTCTACAAAGCCTTTAATAACTCCAA	Fig.4H
Dj_TFRC-b3	CAACTACAACCCCGTAAAAATACGGGGTTCTGAAAC	TGCTGGGCTGAAACCCATCTTTTAAGACCA	Fig.4H
Dj_BSG-t1	CAACTACAACCCCGTAAAAATACGGGGTTCTGAAAC	TCAGGTTCTCAATGTGTAGCTCTGACCGGC	Fig.4H, 6A
Dj_BSG-t2	CAACTACAACCCCGTAAAAATACGGGGTTCTGAAAC	CACGGACTCTGACTTGCAGACCAGCATGGC	Fig.4H, 6A
Dj_BSG-t3	CAACTACAACCCCGTAAAAATACGGGGTTCTGAAAC	TCGTTGATGTGTTCTGACGACTTCACAGCC	Fig.4H
Dj_BSG-b1	CAACTACAACCCCGTAAAAATACGGGGTTCTGAAAC	CCGTGCCCATGGGCTCGGGGAGGAAGACGC	Fig.4H
Dj_BSG-b2	CAACTACAACCCCGTAAAAATACGGGGTTCTGAAAC	TGGCCGGGGTCGGCCTCCATGTTCAGGTTC	Fig.4H
Dj_BSG-b3	CAACTACAACCCCGTAAAAATACGGGGTTCTGAAAC	GGCCTGGTCGGAGCCCTTGGAGCTGGTGCC	Fig.4H
Dj_THY1-t1	CAACTACAACCCCGTAAAAATACGGGGTTCTGAAAC	AAGGCGGATAAGTAGAGGACCTTCATGTTG	Fig.4H, 6A
Dj_THY1-t2	CAACTACAACCCCGTAAAAATACGGGGTTCTGAAAC	AGTGCACACGTGTAGGTGCCCTCGTCCTTG	Fig.4H
Dj_THY1-t3	CAACTACAACCCCGTAAAAATACGGGGTTCTGAAAC	TCGGGAGCGGTATGTGTGCTCAGGCACCCC	Fig.4H
Dj_THY1-b1	CAACTACAACCCCGTAAAAATACGGGGTTCTGAAAC	TCTGGGAGGAGATGGGTGGGGAATGGCCAG	Fig.4H
Dj_THY1-b2	CAACTACAACCCCGTAAAAATACGGGGTTCTGAAAC	CATGAAATCCGTGGCCTGGAGGAGGGAGAG	Fig.4H
Dj_THY1-b3	CAACTACAACCCCGTAAAAATACGGGGTTCTGAAAC	TGCTCAGGCACCCCCACAGTGCCAAAGAGC	Fig.4H
Dj_CD9-t1	CAACTACAACCCCGTAAAAATACGGGGTTCTGAAAC	CTAGACCATCTCGCGGTTCCTGCGGATAGC	Fig.4H
Dj_CD9-t2	CAACTACAACCCCGTAAAAATACGGGGTTCTGAAAC	CCATAGTCCAATGGCAAGGACAGCAATCCC	Fig.4H
Dj_CD9-t3	CAACTACAACCCCGTAAAAATACGGGGTTCTGAAAC	GAATATCACCAAGAGGAAGCCGAAGAACAG	Fig.4H
Dj_CD9-b1	CAACTACAACCCCGTAAAAATACGGGGTTCTGAAAC	TTCTTGGGGCAGATGTCTGAGATAAACTGT	Fig.4H
Dj_CD9-b2	CAACTACAACCCCGTAAAAATACGGGGTTCTGAAAC	TTATTGTCGAAGACCTCTTTGATGGCATCA	Fig.4H
Dj_CD9-b3	CAACTACAACCCCGTAAAAATACGGGGTTCTGAAAC	CAGTCCCAGCATGCACTGGGACTCCTGCAC	Fig.4H
Dj_CD151-t1	CAACTACAACCCCGTAAAAATACGGGGTTCTGAAAC	AGACTCCTGTACAGGCAGCACGTGAAGATC	Fig.4H
Dj_CD151-t2	CAACTACAACCCCGTAAAAATACGGGGTTCTGAAAC	GTAGGTAAACAGCAGGTACTTGAGGCAAAC	Fig.4H
Dj_CD151-t3	CAACTACAACCCCGTAAAAATACGGGGTTCTGAAAC	GTAGGCGTAGGCGAGGATACCAGCGATGAT	Fig.4H
Dj_CD151-b1	CAACTACAACCCCGTAAAAATACGGGGTTCTGAAAC	CAGCCTCATGGCCCGGCTGGTGGTAGCGCT	Fig.4H
Dj_CD151-b2	CAACTACAACCCCGTAAAAATACGGGGTTCTGAAAC	CCACAGCAGTGGAACTCCTGCTGCAGCTGG	Fig.4H
Dj_CD151-b3	CAACTACAACCCCGTAAAAATACGGGGTTCTGAAAC	TGCCTGAGGCCAGCAGGCTGATGTAGTCAC	Fig.4H
Dj_CD47-t1	CAACTACAACCCCGTAAAAATACGGGGTTCTGAAAC	ACAAAGCATGGAATGACGACAGTGTCATTA	Fig.4H
Dj_CD47-t2	CAACTACAACCCCGTAAAAATACGGGGTTCTGAAAC	GACAGTGATCACTAGTCCAGCAACAAGTAA	Fig.4H
Dj_CD47-t3	CAACTACAACCCCGTAAAAATACGGGGTTCTGAAAC	GTCACAATTAAACCAAGGCCAGTAGCATTC	Fig.4H
Dj_CD47-b1	CAACTACAACCCCGTAAAAATACGGGGTTCTGAAAC	TGATTGGAAGCCACAAATTTCATATAAACT	Fig.4H
Dj_CD47-b2	CAACTACAACCCCGTAAAAATACGGGGTTCTGAAAC	TCCCTGTAGAAGTCACAATTAAACCAAGGC	Fig.4H
Dj_CD47-b3	CAACTACAACCCCGTAAAAATACGGGGTTCTGAAAC	TCCATACCACCGGATCTATATTTAAGTGTT	Fig.4H
Dj_CD59-t1	CAACTACAACCCCGTAAAAATACGGGGTTCTGAAAC	ATCAGATGAACAATTGACGGCTGTTTTGCA	Fig.4H, I
Dj_CD59-t2	CAACTACAACCCCGTAAAAATACGGGGTTCTGAAAC	CCAGCTTTGGTAATGAGACACGCATCAAAA	Fig.4H, I
Dj_CD59-t3	CAACTACAACCCCGTAAAAATACGGGGTTCTGAAAC	GTCAGCAGTTGGGTTAGGACAGTTGTAGCA	Fig.4H, I
Dj_CD59-t4	CAACTACAACCCCGTAAAAATACGGGGTTCTGAAAC	CCTCAAGCGGGTTGTGACGTCGTTGAAATT	Fig.4I
Dj_CD59-t5	CAACTACAACCCCGTAAAAATACGGGGTTCTGAAAC	ACACAGGTCCTTCTTGCAGCAGTAGTACGT	Fig.4I
Dj_CD59-b1	CAACTACAACCCCGTAAAAATACGGGGTTCTGAAAC	CACTTGTAACCCAGCTTTGGTAATGAGACA	Fig.4H, I
Dj_CD59-b2	CAACTACAACCCCGTAAAAATACGGGGTTCTGAAAC	CTCAAACTTCCAACACTTGTTATACACTTG	Fig.4H, I
Dj_CD59-b3	CAACTACAACCCCGTAAAAATACGGGGTTCTGAAAC	TCACCAGCAGAAGAACTGTTTTCTCTGATA	Fig.4H, I
Dj_CD59-b4	CAACTACAACCCCGTAAAAATACGGGGTTCTGAAAC	TAAGGATGTCCCACCATTTTCAAGCTGTTC	Fig.4I
Dj_CD59-b5	CAACTACAACCCCGTAAAAATACGGGGTTCTGAAAC	AGGCTGCTGCCAGAAATGGAGTCACCAGCA	Fig.4I
Dj_CD146-t1	CAACTACAACCCCGTAAAAATACGGGGTTCTGAAAC	GCAGCCGGTAGTTGAGCTCACAGTAAAACT	Fig.4I
Dj_CD146-t2	CAACTACAACCCCGTAAAAATACGGGGTTCTGAAAC	GTTCCTGTGGTTCACTCAGCAGCGATATCA	Fig.4I
Dj_CD146-t3	CAACTACAACCCCGTAAAAATACGGGGTTCTGAAAC	AGCAGCGATATCATGGTGTCCAAGTCCAGG	Fig.4I
Dj_CD146-t4	CAACTACAACCCCGTAAAAATACGGGGTTCTGAAAC	CCTGACATTCATAGCGCCCACTGTGTTCCT	Fig.4I
Dj_CD146-t5	CAACTACAACCCCGTAAAAATACGGGGTTCTGAAAC	GCGGGACTCACTCGGACGTCAGACACATAG	Fig.4I
Dj_CD146-b1	CAACTACAACCCCGTAAAAATACGGGGTTCTGAAAC	TTCACAGGGATGCCCAGGGGGTTGACCTGG	Fig.4I
Dj_CD146-b2	CAACTACAACCCCGTAAAAATACGGGGTTCTGAAAC	TCCAGGAGATGGTGGGCCGGGGGTGCCCTG	Fig.4I
Dj_CD146-b3	CAACTACAACCCCGTAAAAATACGGGGTTCTGAAAC	GGGTTGACCTGGATGTTTGGCTCCTCCGGA	Fig.4I
Dj_CD146-b4	CAACTACAACCCCGTAAAAATACGGGGTTCTGAAAC	TGCCTCACAGGTCAGGGTGAGGCTGCTGCC	Fig.4I
Dj_CD146-b5	CAACTACAACCCCGTAAAAATACGGGGTTCTGAAAC	TTCAGAGGCCGGCCATTCTTGTACCAGATG	Fig.4I
Dj_CD46-g1	CAACTACAACCCCGTAAAAATACGGGGTTCTGAAAC	GTCACAGACAATTGTGTCGCTGCCATCGAG	Fig.6A
